# Role of horizontal gene transfers and microbial ecology in the evolution of fluxes through the tricarboxylic acid cycle

**DOI:** 10.1101/2022.10.25.513756

**Authors:** Tymofii Sokolskyi, Shiladitya DasSarma

## Abstract

The origin of carbon fixation is a fundamental question in astrobiology. While the Calvin cycle is the most active on the modern Earth, the reductive TCA cycle (rTCA) pathway for carbon fixation has been proposed to have played an important role in early evolution. In this study, we examined the evolution of key enzymes in the rTCA, which are rare in extant organisms, occurring in a few groups of Bacteria and Archaea. We investigated one of the least common reactions of this pathway, cleavage of citrate into oxaloacetate and acetyl-CoA, which can be performed by either a two-enzyme system (CCS/CCL) or a single enzyme (ACL) that is assumed to be the result of fusion of the two active sites into a single polypeptide. For broader context, we also studied functionally diverged homologs of these enzymes, succinyl-CoA synthetase (SCS) and citrate synthase (CS). Our phylogenetic analysis of these enzymes in Bacteria and Archaea shows that SCS, a homolog of CCS from distant bacterial taxa capable of citrate cleavage, are monophyletic, suggesting linked horizontal gene transfers of SCS and citrate cleavage enzymes. We also found evidence of the horizontal transfer of SCS from a clade of anaerobic Archaea (Archaeoglobi, Methanomicrobia or Crenarchaeota) to an ancestor of Cyanobacteria/Melainabacteria clade – both of whom share a succinate semialdehyde shunt in their oxidative TCA cycles. We also identified new bacterial and archaeal taxa for which complete rTCA cycles are theoretically possible, including *Syntrophobacter, Desulfofundulus, Beggiatoa, Caldithrix, Ca*. Acidulodesulfobacterales and *Ca*. Micrarachaeota. Finally, we suggest a possibility for syntrophically-regulated fluxes through oxidative and reductive TCA reactions in microbial communities particularly Haloarchaea-Nanohaloarchaea symbiosis and its implications for the Purple Earth hypothesis. We discuss how the inclusion of an ecological perspective in the studies of evolution of ancient metabolic pathways may be beneficial to understand origins of life.
