## Supplemental Table 1 for "Role of horizontal gene transfers and microbial ecology in the evolution of fluxes through the tricarboxylic acid cycle"

### Sheet: Taxa summary
Species	Taxon	Domain	ACL	CCS	CCL	SCS	CS	rTCA - KEGG/Lit	oTCA - KEGG/Lit	Sequence source	Oxygen	Temperature	Ref
Blastocatellia	Acidobacteria	Bacteria	MBX7221038.1			present				wastewater	aerobic	mesophile	Huber et al., 2017
Chloracidobacterium aggregatum	Acidobacteria	Bacteria		WP_211425103.1				lacks CCL	present	alkaline siliceous hot spring microbial mat	microaerophile	thermophile
Acidobacteria	Acidobacteria	Bacteria			RMH79940.1					hot springs	aerobic	thermophile
Acidobacteria	Acidobacteria	Bacteria	MBF8305495.1							freshwater	aerobic	?
Actinobacteria	Actinobacteria	Bacteria	MBE0449158.1							terrestrial mud volcano	aerobic	thermophile
Nitriliruptoraceae	Actinobacteria	Bacteria	MTV28280.1							sea water	aerobic	mesophile
Alphaproteobacteria	Alphaproteobacteria	Bacteria		PJA24035.1						groundwater	?aerobic	?
Thermovibrio ammonificans	Aquificae	Bacteria	WP_013537775.1					present	lack CS		anaerobic	thermophile	Giovanelli et al., 2017
Balnearium lithotrophicum	Aquificae	Bacteria	WP_142933891.1					present	lack CS		anaerobic	thermophile	Takai et al., 2003
Hydrogenobacter thermophilus	Aquificae	Bacteria		BAI70181.1	BAD17841.1			present	lack CS		aerobic	thermophile	Zeytun et al., 2011
Aquifex aeolicus	Aquificae	Bacteria		AAC07285.1	WP_010880039.1			present	lack CS		aerobic	thermophile
Hydrogenivirga caldilitoris	Aquificae	Bacteria		RLJ70814.1	RLJ70527.1			present	lack CS		aerobic	thermophile
Archaeoglobi	Archaeoglobi	Archaea		MBC7110070.1	MBC7114247.1			?	?	oil production facility	?	thermophile
Prometheoarchaeum syntrophicum	Asgard	Archaea	WP170311417			absent		lack MDH and fumarase	lack MDH and fumarase		anaerobic	mesophile	Seitz et al., 2019
Candidatus Lokiarchaeota	Asgard	Archaea	RLI60535.1					lack MDH and fumarase	lack MDH and fumarase	deep sea hydrothermal vent sediment	anaerobic	thermophile	Seitz et al., 2019
Candidatus Thorarchaeota	Asgard	Archaea	RDE16194.1					lack MDH and fumarase	lack MDH and fumarase	freshwater wetland soil	anaerobic	?	Seitz et al., 2019
Candidatus Helarchaeota	Asgard	Archaea	NVM30117.1					lack MDH and fumarase	lack MDH and fumarase	marine sediment 2-8m below seafloor	anaerobic	?	Seitz et al., 2019
Candidatus Heimdallarchaeota	Asgard	Archaea	NHJ00980.1					lack MDH and fumarase	lack MDH and fumarase	intertidal mangrove sediment	anaerobic	?	Seitz et al., 2019
Candidatus Bathyarchaeota	Bathyarchaeota	Archaea	TEU06086.1					lack aconitase + IDH	lack aconitase + IDH	deep sea sediments associated with petroleum seepage	anaerobic	thermophile
Caldithrix	Caldithricales	Bacteria		TDJ00765.1	TDI84472.1			present (theor.)	present	marine surficial sediment	anaerobic	thermophile	Miroschnichenko et al., 2003
Chlorobium	Chlorobi	Bacteria	ABB28063.1					present	lack CS		anaerobic	mesophile
Pelodictyon	Chlorobi	Bacteria	ABB23924.1					present	lack CS		anaerobic	mesophile
Prosthecochloris	Chlorobi	Bacteria	WP_175187109					present	lack CS		anaerobic	mesophile
Anaerolineales	Chloroflexi	Bacteria	MBN1876574.1					lack MDH	lack MDH	freshwater sediment	anaerobic	thermophile	Sekiguchi et al., 2003
Anaerolineales	Chloroflexi	Bacteria			NLF00088.1			lack MDH	lack MDH	anaerobic digester	anaerobic	thermophile
Thermoflexales	Chloroflexi	Bacteria			MBN1891097.1			lack CCS	present	freshwater sediment	microaerophile	thermophile
Candidatus Ozemobacter	CPR	Bacteria	RCK79766.1							2km deep subsurface thermal aquifer	?	?
Candidatus Magasanikbacteria	CPR	Bacteria	MSU75130.1							freshwater	?	?
Desulfovibrio	Deltaproteobacteria	Bacteria	THB66847.1					lack MDH	lack MDH	biofilm from water-sediment interface of coastal lagoon	anaerobic	mesophile	Ben Ali Gam et al., 2019
Syntrophus	Deltaproteobacteria	Bacteria	MBA4422300.1					lack MDH and fumarase	lack MDH and fumarase	drinking water system	anaerobic	mesophile
Syntrophobacter	Deltaproteobacteria	Bacteria	KPJ68349.1					present(theor.)	present	methane-rich estuary	anaerobic	mesophile	Plugg et al., 2012
Candidatus Desulfofervidus	Deltaproteobacteria	Bacteria	WP_066062516.1								anaerobic	thermophile	Krukenberg, 2016
Candidatus Acididesulfobacter	Deltaproteobacteria	Bacteria		RZD18800.1	RZD16480.1					acid mine drainage	facultative anaerobe	?
Candidatus Acidulodesulfobacterium	Deltaproteobacteria	Bacteria		RZV38638.1	RZD14967.1					acid mine drainage	facultative anaerobe	?
Candidatus Haloredivivus	DPANN	Archaea		EHK00518.1	EHK02041.1			absent	absent		aerobic	mesophile	Hamm et al., 2019
Nanohaloarchaea	DPANN	Archaea		PSH01796.1	PSH01243.1			absent	absent	salt crust	aerobic	mesophile
Candidatus Nanosalina	DPANN	Archaea		EGQ42715.1	EGQ42718.1			absent	absent		aerobic	mesophile
Candidatus Micrarchaeota	DPANN	Archaea	MBI4360688.1							groundwater	microaerophile/anaerobe	?
Candidatus Woesearchaeota	DPANN	Archaea			RME31629.1					iron-rich hot springs	anaerobic	thermophile
Elusimicrobiales	Elusimicrobia	Bacteria	PKM97802.1							groundwater	anaerobic	mesophile	Geissinger et al., 2009
Nitratiruptor	Epsilonproteobacteria	Bacteria	WP_084275558.1					present	lacks CS		anaerobic	thermophile	Fukushi et al., 2020
Sulfurovum	Epsilonproteobacteria	Bacteria	WP_046551484.1					present	?present		anaerobic	mesophile	Inagaki et al., 2004
Caminibacter	Epsilonproteobacteria	Bacteria	WP_007475383.1					present	lacks CS		anaerobic	thermophile	Miroschnichenko et al., 2004
Desulfofundulus	Firmicutes	Bacteria		AEG14932.1	WP_166348999.1			present(theor.)	lacks CS		anaerobic	thermophile	Grouzdev et al., 2018
Beggiatoa	Gammaproteobacteria	Bacteria	OQW95611.1					lack FOS	present	microbial mat in sulfidic groundwater sinkhole	anaerobic	mesophile
Lentisphaerae	Lentisphaerae	Bacteria			NQU39745.1					high arctic meromictic lake	aerobic	mesophile
Methanosaeta spp.	Methanosaetaceae	Archaea	WP_014587073					absent	absent		anaerobic	mesophile	Ma et al., 2006
Methanothrix spp.	Methanosaetaceae	Archaea	WP_175265918					absent	absent		anaerobic	mesophile	Huser et al., 1982
Methanobacterium	Methanobacteriales	Archaea			WP_004030710.1			lack aconitase + IDH	lack aconitase + IDH		anaerobic	thermophile	Zeykus & Wolf, 1972
Methanothermobacter	Methanobacteriales	Archaea			AAB86196.1			lack aconitase + IDH	lack aconitase + IDH		anaerobic	thermophile
Candidatus Syntrophoarchaeum caldarius	Methanosarcinales	Archaea	OFV67421.1							hydrothermal vent sediment	anaerobic	thermophile
Nitrospina	Nitrospinae	Bacteria	MBI5816467.1					present	present	groundwater	aerobic	mesophile	Lucket et al., 2013
Nitrospina	Nitrospinae	Bacteria			MBF0273939.1			present	present	creek sediment	aerobic	mesophile	Lucket et al., 2013
Nitrospira	Nitrospirae	Bacteria	MCA1957489.1					?present	?present	hot spring water	aerobic	mesophile	Alawi et al., 2009
Leptospirillium	Nitrospirae	Bacteria		WP_053764803.1	WP_036081640.1			lack FOS	lack CS and fumarase		aerobic	thermophile	Coram & Rawlings, 2002
Bdellovibrionalles	Proteobacteria	Bacteria	OFZ25419.1					lack FOS and fumarase	lack FOS and fumarase	rifle well subsurface	aerobic	mesophile	Kelley et al., 1997
Theionarchaea	Theionarchaea	Archaea	KYK36427.1					present(theor.)	?present	methane-rich estuary	anaerobic	thermophile	Lazar et al., 2017
Theionarchaea	Theionarchaea	Archaea			MBU7046236.1			present(theor.)	?present	coastal mangrove sediment	anaerobic	thermophile	Lazar et al., 2017
Thermococci	Thermococci	Archaea	RLF96947.1					lack everything but FOS and MDH	lack everything but FOS and MDH	deep-sea hydrothermal vents	anaerobic	thermophile
Thermoplasmatales	Thermoplasmata	Archaea	OYT48716.1		RLF63556.1			lack MDH	lack MDH	deep-sea hydrothermal vent sediments	anaerobic	thermophile

### Sheet: TCA enzymes
Species	ACL	CCS/CCL	SCS	CS	MDH	IDH	Aconitase	Fumarase	FOS	FR	Blast hits low e-v, >25% id, >95% qc
Chloracidobacterium aggregatum	absent	present	present	present	present	present	present	present	present	MBK9174393.1
Nitriliruptoraceae	present	absent	present	present	MTV28168.1	TVR36449.1	WP_052669763.1	MTV26623.1	MTV25698.1	MTV25968.1		MDH	malate dehydrogenase
Thermovibrio ammonificans	present	absent	present	absent	present	present	present	present	present	present		IDH	isocitrate dehydrogenase
Balnearium lithotrophicum	present	absent	present	absent	present	present	present	present	present	present		FOS	oxoglutarate ferredoxin oxidoreductase
Hydrogenobacter thermophilus	absent	present	present	absent	present	present	present	present	present	present		FR	fumarate reductase
Aquifex aeolicus	absent	present	present	absent	present	present	present	present	present	present
Hydrogenivirga caldilitoris	absent	present	present	absent	present	present	present	present	present	present
Prometheoarchaeum syntrophicum	present	absent	absent	present	absent	present	present	absent	present	absent
Candidatus Lokiarchaeota	present	absent	present	present	absent	present	present	absent	present	MBD3405874.1
Candidatus Thorarchaeota	present	absent	present	present	absent	present	present	absent	present	TFF92407.1
Candidatus Helarchaeota	present	absent	present	present	absent	present	present	absent	present	absent
Candidatus Heimdallarchaeota	present	absent	present	present	absent	present	present	absent	present	PWI46863.1
Candidatus Bathyarchaeota	present	absent	present	present	present	absent	absent	present	present	HGU06533.1
Caldithrix	absent	present	present	present	present	present	present	present	present	TDI92909.1
Chlorobium	present	absent	present	absent	present	present	present	present	present	present
Pelodictyon	present	absent	present	absent	present	present	present	present	present	present
Prosthecochloris	present	absent	present	absent	present	present	present	present	present	present
Anaerolineales	present	absent	present	present	absent	present	present	present	present	TEU19120.1
Anaerolineales	absent	present	present	present	absent	present	present	present	present	TEU19120.1
Thermoflexales	absent	present	present	present	present	present	present	present	present	WP_088571607.1
Candidatus Ozemobacter	present	absent	absent	absent	absent	RCK79293.1	RCK79164.1	RCK79025.1	RCK79725.1	absent
Candidatus Magasanikbacteria	present	absent	absent	absent	HAT04089.1	absent	MBI2990278.1	HAT04071.1	MBI2038235.1	OGH67991.1
Desulfovibrio	present	absent	present	present	absent	present	present	present	present	GFH62811.1
Syntrophus	present	absent	present	present	absent	present	present	absent	present	MBA4418752.1
Syntrophobacter	present	absent	present	present	present	present	present	present	present	WP_011698851.1
Candidatus Desulfofervidus	present	absent	present	present	WP_066062525.1	HDD35317.1	WP_066066475.1	HEB74196.1	AMM41081.1	HDD43612.1
Candidatus Acididesulfobacter	absent	present	present	absent	RZD18920.1	RZD18803.1	RZD19174.1	absent	RZD19587.1	RZD16825.1
Candidatus Acidulodesulfobacterium	absent	present	present	absent	RZD18920.1	RZD18803.1	RZD19174.1	absent	RZD19587.1	RZD16825.1
Candidatus Haloredivivus	absent	present	absent	absent	absent	absent	absent	absent	absent	absent
Nanohaloarchaea	absent	present	absent	absent	absent	absent	absent	absent	absent	absent
Candidatus Nanosalina	absent	present	absent	absent	absent	absent	absent	absent	absent	absent
Candidatus Micrarchaeota	present	absent	present	present	MBU0662455.1	RLG19525.1	MBI5036292.1	HII53761.1	MBI5051147.1	EET90120.1
Candidatus Woesearchaeota	absent	present	absent	present	MBW2983553.1	MBM3202376.1	MBS3125848.1	MAF93177.1	MBI5391768.1	HII72340.1
Elusimicrobiales	present	absent	present	present	OGR92306.1	MBQ3834256.1	OGS03709.1	MBI4347911.1	MBI4057210.1	MBI4054904.1
Nitratiruptor	present	absent	present	absent	present	present	present	present	present	present
Sulfurovum	present	absent	present	present	present	present	present	present	present	present
Caminibacter	present	absent	present	absent	present	present	present	present	present	present
Desulfofundulus	absent	present	present	absent	present	present	present	present	present	AEG16736.1
Beggiatoa	present	absent	present	present	present	present	present	present	absent	EDN69040.1
Methanosaeta spp.	present	absent	absent	present	absent	present	present	present	present	TFH50042.1
Methanothrix spp.	present	absent	absent	present	absent	present	present	present	present	TFH50042.1
Methanobacterium	absent	present	present	absent	present	absent	absent	present	present	OPY19638.1
Methanothermobacter	absent	present	present	absent	present	absent	absent	present	present	OPY19638.1
Candidatus Syntrophoarchaeum caldarius	present	absent	absent	absent	absent	HDM37059.1	HDM36416.1	OFV65855.1	OFV65831.1	absent
Nitrospina	present	absent	present	present	present	present	present	present	present	OGW03374.1
Nitrospina	absent	present	present	present	present	present	present	present	present	OGW03374.1
Nitrospira	present	absent	present	present	present	present	present	present	absent	MBI5747187.1
Leptospirillium	absent	present	present	absent	present	present	present	present	absent	absent
Bdellovibrionalles	present	absent	present	present	present	present	present	absent	absent	MBC7755544.1
Theionarchaea	present	absent	present	absent	present	present	present	present	present	absent
Theionarchaea	absent	present	present	absent	present	present	present	present	present	absent
Thermococci	present	absent	present	absent	absent	present	present	present	absent	RLF89044.1
Thermoplasmatales	present	present	present	present	absent	present	present	present	present	UCH88957.1

### Sheet: Supplementary figure
											Summary of the information for the taxa in the Supplementary table
											A - sources of sequences
											B - fraction of oxygen-tolerant taxa with different citrate cleavage enzymes (t-test p=0.0051; N(ACL)=35; N(CCS/CCL)=24)
											C - fraction of thermophilic taxa (t-test p=0.02; N(ACL)=30; N(CCS/CCL)=20)
											D - fraction of taxa with with other TCA enzymes
											E - fraction of taxa with complete oTCA cycle
